# Efficacy of 60 personal mosquito repellents and perfumes against *Aedes aegypti* mosquitoes

**DOI:** 10.64898/2026.08.27.747522

**Authors:** Perran A. Ross, Véronique Paris, Apeksha L. Warusawithana, Kirby D. X. Romualdez, Ashritha Prithiv Sivaji Dorai, Jasmeen Kaur, Mohd Farihan Md Yatim, Luyang Li, Ary A. Hoffmann

## Abstract

Personal insect repellents can offer an effective means of preventing mosquito bites. Despite a wide variety of products that claim to repel mosquitoes, relatively few studies have systematically compared their performance through standardized tests. In Australia, chemical-based repellents must be registered with the Australian Pesticides and Veterinary Medicines Authority (APVMA); however, many unregistered products with unverified effectiveness remain commercially available. Here, we tested 55 insect repellents and 5 non-repellent perfumes and deodorants sold in Australia for their protection against *Aedes aegypti* mosquito landings (as a proxy for bites) using arm-in-cage assays across eight human subjects. We tested 43 topical repellents (containing 18 different primary active ingredients), four wristbands, three clothing stickers, three ultrasonic devices, one garment, one repellent applied to fabric, two perfumes, two deodorants and one antiperspirant. Thirteen repellents, including all wristbands, stickers and ultrasonic devices did not provide complete protection against mosquito landings for any human subject, while a further sixteen provided complete protection for 1 hr or less on average. Repellents containing DEET, oil of lemon eucalyptus, picaridin and IR3535 as the primary active ingredient were the only products that provided more than 2 hours of complete protection, but with significant variation among products with the same active ingredient. Only 7/30 essential oil-based topical repellents and perfumes provided complete protection for greater than 1 hr. Nearly half (25/52) of the repellents subject to registration with the APVMA were unregistered despite being advertised or labelled as mosquito repellents, and these tended to be less effective than registered products. Only 5/28 repellents met or exceeded their claimed protection time. This study highlights the prevalence of unregistered and ineffective mosquito repellents on the Australian market while providing evidence for products and active ingredients that do protect against mosquito bites under laboratory conditions.
