## Supplementary material for "Efficacy of 60 personal mosquito repellents and perfumes against *Aedes aegypti* mosquitoes": Table S1

### Sheet: Sheet1
Product name	Manufacturer	Supplier	Category	Topical repellent type	Purpose	Active ingredients	Concentration of active ingredients (%)	Primary active ingredient	Advertised protection time (hours)	APVMA approval number	Average complete protection time (hours)	Relative protection (0 hr)	Relative protection (1 hr)	Relative protection (2 hr)
Rexona Advanced Protection Bright Bouquet	Unilever Australia Trading Ltd., North Rocks NSW, Australia	Coles	Antiperspirant		Antiperspirant	Not applicable	Not applicable	Not applicable	Not applicable	Not applicable	0	0.492803
Mozzigear Mosquito Band Anti-insect Band	Mozzigear, distributed by Intelligent Health Systems, Malvern VIC, Australia	UFS Pharmacy	Wristband		Repellent	Citronella oil	0.15	Citronella	48	60836/115662	0	0.471865
Waxworks Citronella Natural Mozzie Repellent 4 Mozzie Bands	Mayo Hardware Pty Ltd, Moorebank NSW, Australia	Amazon	Wristband		Repellent	Citronella oil	0.15	Citronella	48	89757/126011	0	0.261277
Parakito Refillable Mosquito Band (black)	Evergreen Land, France	Chemist Warehouse	Wristband		Repellent	Geranium, rosemary, mint, peppermint, clove and cinnamon essential oils	Not specified	Geranium	Not specified	Not registered	0	0.394965
Silicone Mosquito Repellent Diffuser Bracelet	Yiwu Xijing E-commerce Co. Ltd, Jiujiang Town, Jinhua City, China	Temu	Wristband		Repellent	IR3535	Not specified	IR3535	Not specified	Not registered	0	0.165369
Buzz Patch Mosquito Repellent Stickers	The Natural Patch Company, Beaverton OR, USA	Pharmacy 4 Less	Clothing sticker		Repellent	Citronella oil	0.1	Citronella	8	91226/133289	0	0.0746708
NatPat Kids Mosquito Repellent Stickers	The Natural Patch Company, Beaverton OR, USA	Chemist Warehouse	Clothing sticker		Repellent	Citronella oil	0.1	Citronella	12	91226/133289	0	0.0497997
Mozzigear Mosquito Patch Insect Repellent	Mozzigear, distributed by Intelligent Health Systems, Malvern VIC, Australia	Chemist Warehouse	Clothing sticker		Repellent	Citronella oil	0.1	Citronella	12	63148/10/0708	0	0.330052
Lynx Black Deodorant Bodyspray	Unilever Australia Trading Ltd., North Rocks NSW, Australia	Coles	Deodorant		Deodorant	Not applicable	Not applicable	Not applicable	Not applicable	Not applicable	1.25	0.93767	0.931737	0.773665
David Beckham Instinct Deodorant Body Spray	Coty, Paris, France	Coles	Deodorant		Deodorant	Not applicable	Not applicable	Not applicable	Not applicable	Not applicable	0	0.723025
Aerogard Fabric Insect Repellent Naturals	RB (Hygeine Home) Australia, Sydney NSW, Australia	Big W	Fabric repellent		Repellent	Oil of lemon eucalyptus, eucalyptus oil, pine oil	4.8%, 1.6%, 0.8%	Oil of lemon eucalyptus	4	91396/132096	5.625	0.999525	0.893577	0.907143
Insect Shield Golf & Sport Ankle Socks	Insect Shield LLC, Greensboro, NC, USA	Pestrol	Garment		Repellent	Permethrin	0.0052	Permethrin	Not applicable	Not registered		0.93449
CK One	Calvin Klein Fragrances, Paris, France	Chemist Warehouse	Perfume		Perfume	Not applicable	Not applicable	Not applicable	Not applicable	Not applicable	0.5	0.933297	0.28098	0.167864
Victoria's Secret Bombshell	Victoria's Secret & Co., Reynoldsburg, Ohio, USA	Chemist Warehouse	Perfume		Perfume	Not applicable	Not applicable	Not applicable	Not applicable	Not applicable	0.75	0.941602	0.699946	0.595814
Sumax Mosquito Repels Balm	Guanzhou Ruofei Cosmetics Co. LTD, Guangzhou, Guandong Province, China	Temu	Topical repellent	Balm	Repellent	Artemisia leaf extract, lemon extract, peppermint extract	Not specified	Artemisia	24	Not registered	0.875	0.96485	0.699507	0.621178
Ruoall Mosquito and Tick Stick	Guanzhou Ruofei Cosmetics Co. LTD, Guangzhou, Guandong Province, China	Temu	Topical repellent	Balm	Repellent	Artemisia leaf extract, lemon extract, peppermint extract	Not specified	Artemisia	12	Not registered	0.125	0.638261	0.864865	0.85443
Quantum Health Buzz Away Extreme Deet-Free Towlettes	Quantum INC., Eugene Oregon, USA	iHerb	Topical repellent	Wipe	Repellent	Castor oil, geranium oil, soybean oil, cedarwood oil, citronella oil, peppermint oil, lemongrass oil	8%, 6%, 3%, 1.5%, 1%, 0.5%, 0.25%	Castor	Not specified	Not registered	1	0.975606	0.808476	0.709878
Badger Anti-Bug Balm	W.S. Badger Company Inc., Gilsum NH, USA	iHerb	Topical repellent	Balm	Repellent	Castor oil, citronella oil, cedarwood oil, lemongrass oil, rosemary oil, geranium oil	Not specified	Castor	Not specified	Not registered	1	0.992275	0.754511	0.633759
Mild By Nature Sierra Bees Anti-Bug Balm	iHerb LLC, Irvine CA, USA	iHerb	Topical repellent	Balm	Repellent	Cedarwood oil, geranium oil, rosemary oil	Not specified	Cedarwood	Not specified	Not registered	0.875	0.98409	0.719361	0.461903
Perfect Potion 100% Natural Insect Repellent	Perfect Potion Manufacturing Pty Ltd, Banyo QLD, Australia	Amazon	Topical repellent	Spray	Repellent	Citronella oil, melaleuca oil, eucalyptus oil	2.2%, 1.5%, 0.4%	Citronella	Not specified	69898/62000	0.25	0.814554	0.144455	0.418952
Lemon Myrtle Fragrances Australia Natural Insect Repellent	Lemon Myrtle Fragrances, North Arm Cove NSW, Australia	HealthyLife	Topical repellent	Spray	Repellent	Citronella oil, eucalyptus oil, tea tree oil	2.1%, 2%, 0.4%	Citronella	4	84268/110025	0.75	0.939094	0.887487	0.750789
KidsBliss Organic Skin Mist	Nativebliss Australia Pty Ltd, Burwood VIC, Australia	Kidsbliss	Topical repellent	Spray	Repellent	Citronella oil	0.01	Citronella	Not specified	Not registered	0.625	0.74062	0.681703	0.419576
Purely Black Essential Oils Insect Repellent	Purely Black, Sydney NSW, Australia	Etsy	Topical repellent	Lotion	Repellent	Citronella, cedarwood, lemongrass, clove bud, lavender, geranium	Not specified	Citronella	Not specified	Not registered	1.125	0.992733	0.746249	0.547397
Mitchy's Itchy's Organic Natural Coconut Oil Insect Repellent + Spearmint	Mitchy's Itchy's Coconut Superfood, Scarborough QLD, Australia	Gobblers Lures	Topical repellent	Balm	Repellent	Coconut oil, spearmint oil	Not specified	Coconut	Not specified	Not registered	1.125	0.960717	0.832211	0.766957
Good Riddance Tropical Insect Repellent	Natural Wonders Australia Pty Ltd, Mitcham VIC, Australia	Amazon	Topical repellent	Lotion	Repellent	Essential oil of cymbopogon spp., lemon tea tree oil	1.2%, 0.9%	Cymbopogon	1.5	87414/118313	0.875	0.908192	0.920512	0.830341
RID Tropical Antiseptic Bite Protection	RID Australia, Darra QLD, Australia	Chemist Warehouse	Topical repellent	Spray	Repellent + antiseptic	Diethyltoluamide (DEET), N-octyl bicycloheptene dicarboximide (synergist)	19.1%, 4%	DEET	8	53407/140102	5.625	1	1	1
Bushman Repellent Heavy Duty 40% DEET	Bushman Repellent, Mordialloc VIC, Australia	Chemist Warehouse	Topical repellent	Spray	Repellent	Diethyltoluamide (DEET)	0.4	DEET	Not specified	60969/121186	6.125	1	0.998355	0.990642
Cancer Council Repel Sunscreen Plus Insect Repellent Lotion	Vitality Brands Worldwide Pty Ltd, Richmond VIC, Australia	Chemist Warehouse	Topical repellent	Balm	Repellent + sunscreen	Diethyltoluamide (DEET), N-octyl bicycloheptene dicarboximide (synergist), piperonyl butoxide (synergist), pyrethrins	7.2%, 5.2%, 0.7%, 0.1%	DEET	2	93645/140040	4.125	0.997917	0.982619	0.900785
RID Tropical Itch Relief 3 in 1 Repellent	RID Australia, Darra QLD, Australia	Chemist Warehouse	Topical repellent	Roll-on	Repellent + antiseptic + itch relief	Diethyltoluamide (DEET), N-octyl bicycloheptene dicarboximide (synergist)	16%, 2%	DEET	Not specified	53404/140265	6.75	1	1	0.997204
Maxi block Outbacker Insect Repellent Sunscreen Lotion	Natuva Pty Ltd, Perth WA, Australia	Maxiblock	Topical repellent	Lotion	Repellent + sunscreen	Diethyltoluamide (DEET), N-octyl bicycloheptene dicarboximide (synergist), piperonyl butoxide (synergist), pyrethrins	7.2%, 5.2%, 0.7%, 0.1%	DEET	Not specified	86717/117575	4.625	0.996622	0.996667	0.96843
The Locals Sandfly & Mozzie Spray	The Locals, Perth WA, Australia	HealthyLife	Topical repellent	Spray	Repellent	Eucalyptus oil, lavender oil	7.2%, 7.2%	Eucalyptus oil	1	89885/126290	0.5	0.919922	0.577639	0.554244
123 Nourish Me Bye Bye Bug	123 Nourish Me, Sth Melbourne VIC, Australia	123nourishme	Topical repellent	Roll-on	Repellent	Eucalyptus oil, lavender oil, melaleuca oil	1%, 8%, 0.5%	Eucalyptus oil	Not specified	Not registered	1.5	1	0.911262	0.613395
Bent Elemental Bug Off	Bent Elemental, Lismore, NSW, Australia	Etsy	Topical repellent	Spray	Repellent	Essential oils of eucalyptus, citronella, rosemary, lavendar, cypress, marjoram, orange, cedarwood, lime, lemongrass	Not specified	Eucalyptus oil	Not specified	Not registered	0.125	0.697753	0.511236	0.333333
Fend Insect Repellent	Fend Australia Pty Ltd, Sydney NSW, Australia	Pharmacy 4 Less	Topical repellent	Roll-on	Repellent	Ethyl butylacetylaminopropionate (IR3535)	0.2	IR3535	14	91808/133517	6.375	0.999502	0.997942	0.991365
Pigeon Anti-Mosquito Wet Tissues	Pigeon Industries (Thailand) Co. Ltd., Tambol Ban Kao, Chonburi, Thailand	Chemist Warehouse	Topical repellent	Wipe	Repellent	Ethyl butylacetylaminopropionate (IR3535)	0.1	IR3535	6	65893/52236	1.625	0.975253	0.920141	0.896023
Liushen Mosquito Repellent Floral Water	Ningbo Jiemei Daily Chemical Technology Co., Ltd. Yuyao City, Zhejiang Province, China	Trin's Asian Mart	Topical repellent	Spray	Repellent + perfume	IR3535	0.045	IR3535	7	Not registered	1.375	0.908856	0.792158	0.663561
Unique Essence Aromatherapy Aromatic Insect Repellent	Unique Essence Aromatherapy, Cape Peterson VIC, Australia	Etsy	Topical repellent	Spray	Repellent	Essential oils of kunzea, sweet basil, clove bud, geranium, spike lavender	Not specified	Kunzea	Not specified	Not registered	1	0.924536	0.907227	0.640692
Thursday Plantation Walkabout Insect Repellent	Integria Healthcare (Australia) Pty Ltd, Eight Mile Plains QLD, Australia	Chemist Warehouse	Topical repellent	Roll-on	Repellent	Melaleuca oil, Leptospermum petersonii leaf oil, citronellal	1.9%, 0.9%, 2.8%	Melaleuca	Not specified	46146/113304	1.25	0.960988	0.875478	0.883927
Ego MOOV Insect Repellent Spray	Ego Pharmaceuticals Pty Ltd, Braeside VIC, Australia	HealthyLife	Topical repellent	Spray	Repellent	Melaleuca oil	0.05	Melaleuca	3	56653/120mL/0805	1.625	0.996767	0.847836	0.6337
MooGoo Natural Tail Swat Spray	MooGoo Skin Care Pty Ltd, Burleigh Heads QLD, Australia	HealthyLife	Topical repellent	Spray	Repellent	Not specified	Not applicable	Not specified	Not specified	Not registered	0	0.543273
Eco.kid Outback Jack Outdoor Moisture Mist	Plantworx Pty Ltd, Unley SA, Australia	HealthyLife	Topical repellent	Spray	Repellent	Not specified	Not applicable	Not specified	Not specified	Not registered	0.125	0.752006	0.795918	0.675676
BugGrrr Off Jungle Strength 100% Natural Insect Repellent	Selmac Broking Pty Ltd, Ferny Creek VIC, Australia	Chemist Warehouse	Topical repellent	Spray	Repellent	Oil of lemon eucalyptus	0.36	Oil of lemon eucalyptus	6	83496/115400	5.125	1	0.993466	0.990865
Off! Botanicals 100% Plant-based Active Personal Insect Repellent Spray	S.C. Johnson & Son Pty Ltd, Lane Cove NSW, Australia	Amazon	Topical repellent	Spray	Repellent	Oil of lemon eucalyptus	0.27	Oil of lemon eucalyptus	6	90891/132248	5.25	0.997788	0.995313	0.979285
Parakito Mosquito Repllent Spray	Evergreen Land, France	Amazon	Topical repellent	Spray	Repellent	Oil of lemon eucalyptus	0.217	Oil of lemon eucalyptus	6	87147/117642	3.875	0.9968	0.966481	0.951839
Tui Balms Extreme Bug Spray	Tui Bee Balme Co-operative, Takaka, New Zealand	Return2health	Topical repellent	Spray	Repellent	Citrepel (R)75 (PMD), essential oil of lavender	25%, unspecified	Oil of lemon eucalyptus	6	Not registered	5.25	1	0.98447	0.942402
Tui Balms Bug Balm	Tui Bee Balme Co-operative, Takaka, New Zealand	Return2health	Topical repellent	Balm	Repellent	Citrepel (R)75 (PMD), essential oils of citronella, lavender and neem	9%, unspecified for remaining	Oil of lemon eucalyptus	2	Not registered	2.5	0.998454	0.896536	0.816789
Aerogard Body Naturals	RB (Hygeine Home) Australia, Sydney NSW, Australia	Coles	Topical repellent	Spray	Repellent	Oil of lemon eucalyptyus	0.077	Oil of lemon eucalyptus	6	89060/123522	3	0.992001	0.998535	0.980869
Off! Kids Deet Free	S.C. Johnson & Son Pty Ltd, Lane Cove NSW, Australia	Chemist Warehouse	Topical repellent	Spray	Repellent	Picaridin	0.093	Picaridin	4	51713/132249	4	0.984858	0.907918	0.898958
Coles Personal Insect Repellent	Coles Group Limited, Hawthorn East VIC, Australia	Coles	Topical repellent	Spray	Repellent	Picaridin	0.095	Picaridin	4	89710/125861	4.625	1	0.9886	0.9713
Aerogard Body Odourless Protection	RB (Hygeine Home) Australia, Sydney NSW, Australia	Coles	Topical repellent	Spray	Repellent	Picaridin	0.095	Picaridin	6	61364/138930	5	0.999094	0.996032	0.99256
Bye Bye Skeeter Insect Repellent Towlette	Thayer Millwork, USA	Amazon	Topical repellent	Wipe	Repellent	Picaridin	0.2	Picaridin	12	Not registered	4.5	1	0.994116	0.977784
Babyganics Natural Insect Repellent	Distributed by KAS Direct, LCC, Racine WI, USA	iHerb	Topical repellent	Spray	Repellent	Rosemary oil, citronella oil, geranium oil, cedarwood oil, peppermint oil, lemongrass oil	1.5%, 0.95%, 0.75%, 0.7%, 0.6%, 0.25%	Rosemary	Not specified	Not registered	1	0.913025	0.77039	0.565459
Nature's Botanical Personal Insect Repellent	Natures Botanical Pty Ltd, Mittagong NSW, Australia	Nature's Botanical	Topical repellent	Cream	Repellent	Rosemary oil, cedarwood oil	6.8%, 6.8%	Rosemary	4	70440/63461	0.875	0.912986	0.642392	0.550609
Tracey's Tender Loving Care Mozzie Buster	Tracey's Tender Loving Care, Brisbane QLD, Australia	Etsy	Topical repellent	Balm	Repellent	Shea butter, citronella, peppermint oil	Not specified	Shea butter	Not specified	Not registered	0	0.624124
All Terrain Herbal Armor Natural Insect Repellent	Rosemont Ventures Inc., Newport NH, USA	iHerb	Topical repellent	Spray	Repellent	Soybean oil, citronella oil, peppermint oil, cedarwood oil, lemongrass oil, geranium oil	11.5%, 10%, 2%, 1.5%, 1%, 0.05%	Soybean	Not specified	Not registered	1.125	0.988662	0.864035	0.637362
Bare Beauty Essentials Natural Mozzie Spray Vanilla and Cinnamon	Bare Beauty Essentials, Kyogle, NSW, Australia	Etsy	Topical repellent	Spray	Repellent	Vanilla, cinnamon, witch hazel	Not specified	Vanilla	Not specified	Not registered	0	0.52652
Botanical Chemist Bug Repellant Spray	Margaret River Pharmacy Compounding, Margaret River WA, Australia	DermaGen	Topical repellent	Spray	Repellent	Essential oils of witch hazel, citronella, manuka, geranium, lemon eucalyptus, lemon myrtle, lavendar, peppermint, rosemary, thyme	Not specified	Witch hazel	Not specified	Not registered	0.75	0.887848	0.782685	0.744548
Mozzigear Portable Ultrasonic Mosquito Repeller	Mozzigear, distributed by Intelligent Health Systems, Malvern VIC, Australia	UFS Pharmacy	Ultrasonic device		Repellent	Not applicable	Not applicable	Not applicable	Not applicable	Not applicable	0	0.245189
Electronic Mosquito Repelling Band - White	China	Pestrol	Ultrasonic device		Repellent	Not applicable	Not applicable	Not applicable	Not applicable	Not applicable	0	0.0539203
Portable Smart Repeller	Shenzhen Henglemei Creative Technology Co. Wanfeng Village, Baoan District City Shenzen, China	Temu	Ultrasonic device		Repellent	Not applicable	Not applicable	Not applicable	Not applicable	Not applicable	0	0.0976354
